# Spatial organization of the 3D genome encodes gene co-expression programs in single cells

**DOI:** 10.1101/2022.10.26.513917

**Authors:** Peng Dong, Shu Zhang, Liangqi Xie, Lihua Wang, Andrew L. Lemire, Arthur D. Lander, Howard Y. Chang, Zhe J. Liu

## Abstract

Deconstructing the mechanism by which the 3D genome encodes genetic information to generate diverse cell types during animal development is a major challenge in biology. The contrast between the elimination of chromatin loops and domains upon Cohesin loss and the lack of downstream gene expression changes at the cell population level instigates intense debates regarding the structure-function relationship between genome organization and gene regulation. Here, by analyzing single cells after acute Cohesin removal with sequencing and spatial genome imaging techniques, we discover that, instead of dictating population-wide gene expression levels, 3D genome topology mediated by Cohesin safeguards long-range gene co-expression correlations in single cells. Notably, Cohesin loss induces gene co-activation and chromatin co-opening between active domains in *cis* up to tens of megabase apart, far beyond the typical length scale of enhancer-promoter communication. In addition, Cohesin separates Mediator protein hubs, prevents active genes in *cis* from localizing into shared hubs and blocks intersegment transfer of diverse transcriptional regulators. Together, these results support that spatial organization of the 3D genome orchestrates dynamic long-range gene and chromatin co-regulation in single living cells.
