## Supplementary material for "Spatial organization of the 3D genome encodes gene co-expression programs in single cells": Table S1

chr1	4077597	4722403
chr1	5966596	7633404
chr1	9841419	10558581
chr1	12330952	13669048
chr1	17709474	18690526
chr1	20608333	21391667
chr1	27477386	28122614
chr1	30602045	31397955
chr1	32902574	33897426
chr1	36332500	37267500
chr1	40737500	41662500
chr1	48069167	49530833
chr1	52065637	52734363
chr1	56183075	57016925
chr1	59576190	60423810
chr1	61644872	62355128
chr1	63494297	64105703
chr1	69114286	70085714
chr1	71564204	73235796
chr1	75267857	75932143
chr1	81482051	82117949
chr1	83089884	83710116
chr1	85295078	85904922
chr1	90243297	90956703
chr1	94698319	95301681
chr1	102632222	103367778
chr1	115163067	116036933
chr1	118482852	119117148
chr1	124441111	126358889
chr1	128738889	129661111
chr1	130040000	130760000
chr1	133278571	134321429
chr1	135999208	137200792
chr1	140635846	141364154
chr1	148070115	148729885
chr1	149861275	150938725
chr1	153427989	154572011
chr1	157860846	158539154
chr1	161093846	161706154
chr1	162510570	163489430
chr1	164053140	164746860
chr1	168016702	168783298
chr1	169119495	169680505
chr1	172493771	173106229
chr1	175075562	175724438
chr1	177642222	178357778
chr1	178882453	179517547
chr1	181843567	182556433
chr1	186486310	187113690
chr1	190044843	191155157
chr1	191719697	192280303
chr2	2647475	3352525
chr2	6808929	7591071
chr2	8312045	8887955
chr2	10440000	11560000
chr2	14727000	15273000
chr2	17438462	18161538
chr2	19945000	20855000
chr2	21826667	22573333
chr2	26513333	27886667
chr2	29213077	29986923
chr2	31847253	33752747
chr2	34307692	34892308
chr2	35658205	36341795
chr2	41331868	42268132
chr2	46268056	46931944
chr2	49626389	50373611
chr2	51776923	52623077
chr2	58234799	58965201
chr2	62024008	62775992
chr2	64952525	66647475
chr2	72425000	73175000
chr2	76236111	76963889
chr2	80744444	81255556
chr2	81641854	82358146
chr2	84250000	84550000
chr2	84648387	84951613
chr2	86762222	88837778
chr2	91018750	91781250
chr2	100304615	102495385
chr2	103503947	104096053
chr2	106649339	107350661
chr2	109084000	109716000
chr2	113901683	114498317
chr2	115713889	117086111
chr2	119122807	120077193
chr2	121953182	122846818
chr2	125835769	126564231
chr2	129350000	130650000
chr2	132490909	133109091
chr2	133446212	134553788
chr2	136445833	137554167
chr2	139683333	140316667
chr2	140752703	141647297
chr2	143674510	144725490
chr2	145477083	146122917
chr2	146570513	147829487
chr2	151438889	152161111
chr2	154100000	154700000
chr2	157352727	158247273
chr2	159637323	160362677
chr2	161499444	162100556
chr2	162911916	163488084
chr2	163664530	164335470
chr2	167096429	167703571
chr2	169266667	170333333
chr2	171021875	171778125
chr2	177098958	177701042
chr3	4489286	5110714
chr3	5500000	6500000
chr3	11356466	12243534
chr3	13184375	13615625
chr3	16241667	17758333
chr3	18678433	19321567
chr3	23868750	24531250
chr3	27560000	28440000
chr3	29282609	29917391
chr3	31311765	31888235
chr3	37945455	39254545
chr3	48077463	48722537
chr3	51728333	52271667
chr3	55308750	56291250
chr3	57914375	58485625
chr3	60792308	61607692
chr3	62440513	63159487
chr3	64110667	64689333
chr3	65340769	66259231
chr3	72452976	73147024
chr3	75941071	76858929
chr3	77905331	78494669
chr3	80533929	81466071
chr3	83715789	84284211
chr3	85056971	85743029
chr3	86930000	87870000
chr3	89914167	90885833
chr3	92901648	94298352
chr3	97741667	98658333
chr3	101703986	102296014
chr3	104009348	106790652
chr3	112884375	114315625
chr3	118207212	118992788
chr3	119088492	119711508
chr3	123544444	124055556
chr3	124411014	125188986
chr3	126431929	127168071
chr3	128058730	128741270
chr3	130037667	130762333
chr3	132286364	132913636
chr3	134023718	135576282
chr3	139384585	140215415
chr3	141028671	141771329
chr3	142279563	143320437
chr3	145847619	146552381
chr3	149077222	149722778
chr3	150631667	151368333
chr3	154267576	155332424
chr4	776078	1223922
chr4	2640064	4159936
chr4	5065000	5735000
chr4	7834508	8565492
chr4	12693333	13306667
chr4	16444444	17155556
chr4	18679128	19320872
chr4	21830159	22569841
chr4	25676250	26323750
chr4	28742308	29257692
chr4	29922944	30477056
chr4	31636522	32363478
chr4	37172222	38827778
chr4	43296023	43903977
chr4	45206061	45993939
chr4	46326190	47273810
chr4	51991749	52808251
chr4	53905263	54494737
chr4	56351429	57248571
chr4	59019216	59780784
chr4	62251389	62948611
chr4	67200000	68000000
chr4	70715000	71685000
chr4	77883185	78516815
chr4	79107692	79692308
chr4	80125000	80675000
chr4	83445955	84154045
chr4	85554545	86845455
chr4	87892000	88508000
chr4	91557931	92442069
chr4	95635000	96365000
chr4	98275893	98924107
chr4	99820000	100580000
chr4	103860417	104539583
chr4	105001623	106198377
chr4	106872500	107527500
chr4	108588889	109411111
chr4	111777949	112222051
chr4	113041978	114958022
chr4	117444167	118555833
chr4	119588276	120811724
chr4	121645455	122354545
chr4	125793132	127006868
chr4	129798611	132201389
chr4	137811538	138988462
chr4	139891557	140508443
chr4	141783333	142616667
chr4	143857059	144542941
chr4	145208333	145591667
chr4	148871474	149528526
chr4	152536842	153063158
chr5	2107769	2692231
chr5	5152647	6447353
chr5	10752747	11647253
chr5	14762500	16437500
chr5	17476000	18124000
chr5	21004167	21795833
chr5	24733333	25266667
chr5	27617857	28382143
chr5	29372222	30227778
chr5	30575000	32225000
chr5	33445455	34154545
chr5	35272727	35927273
chr5	38510000	39090000
chr5	40458974	41541026
chr5	42284359	42915641
chr5	44683459	45716541
chr5	46697368	47302632
chr5	50042421	50757579
chr5	57632143	58367857
chr5	60448988	61151012
chr5	66098203	66701797
chr5	69375263	70624737
chr5	73826786	74573214
chr5	77719444	79080556
chr5	83075951	84124049
chr5	85196491	86003509
chr5	89215263	90784737
chr5	96628462	97771538
chr5	98417949	99182051
chr5	100312981	101287019
chr5	104410498	105589502
chr5	106316667	107283333
chr5	112053333	112746667
chr5	119611429	120388571
chr5	122083250	122716750
chr5	126642143	127357857
chr5	128249321	128950679
chr5	131053882	133346118
chr5	134491220	135508780
chr5	135899465	136500535
chr5	137291071	137908929
chr5	139532168	140467832
chr5	141725868	142274132
chr5	146097949	146702051
chr6	1473295	2126705
chr6	4295938	4904063
chr6	8713393	9286607
chr6	10268333	10931667
chr6	14211688	14988312
chr6	21264835	21935165
chr6	25936932	28463068
chr6	31603333	32396667
chr6	36096273	37103727
chr6	43870129	44929871
chr6	47877038	48522962
chr6	51481699	52118301
chr6	53204902	53995098
chr6	55812381	56587619
chr6	57403333	58996667
chr6	61459821	62140179
chr6	63711667	64288333
chr6	69058929	70141071
chr6	79315000	80285000
chr6	83054167	83745833
chr6	84475000	85125000
chr6	87040659	87759341
chr6	91241667	92358333
chr6	93819048	94580952
chr6	97044818	97755182
chr6	104839722	105960278
chr6	109783295	110616705
chr6	112386020	113213980
chr6	114684762	115315238
chr6	116576875	118223125
chr6	119220026	119979974
chr6	121200758	121999242
chr6	125036425	126163575
chr6	128089474	128710526
chr6	131233996	131966004
chr6	133153571	134046429
chr6	137076284	137723716
chr6	139305556	140294444
chr6	141654755	142345245
chr6	143500000	144100000
chr6	145763333	146236667
chr7	1533214	2066786
chr7	2743942	4056058
chr7	9687323	10312677
chr7	12621566	13778434
chr7	15974612	17225388
chr7	21113571	22886429
chr7	24077143	24722857
chr7	26408442	27591558
chr7	30976923	31823077
chr7	34679284	35320716
chr7	36307105	36892895
chr7	38306907	38893093
chr7	40016667	40783333
chr7	41261053	42738947
chr7	45169841	46830159
chr7	52463542	53136458
chr7	58898128	59501872
chr7	60291071	61308929
chr7	64635065	65364935
chr7	70077321	70722679
chr7	72298897	72901103
chr7	76145833	76654167
chr7	80644737	81355263
chr7	86468769	87931231
chr7	89487953	90112047
chr7	94363889	94836111
chr7	98508913	99491087
chr7	101093529	101706471
chr7	102291413	102908587
chr7	104013333	104786667
chr7	106175000	107425000
chr7	111056250	111743750
chr7	112867183	113532817
chr7	115046667	115988462
chr7	117491856	118108144
chr7	119880303	120519697
chr7	124005000	125195000
chr7	129516324	130083676
chr7	137801253	138598747
chr8	1096897	1703103
chr8	5291798	5908202
chr8	8256667	8943333
chr8	10492663	11107337
chr8	15454051	16145949
chr8	18776359	19623641
chr8	22605051	23394949
chr8	23885417	24514583
chr8	27906452	28493548
chr8	30420089	31179911
chr8	33019737	33780263
chr8	36935417	38264583
chr8	41892315	42507685
chr8	44082500	45517500
chr8	50165833	51434167
chr8	53036667	53763333
chr8	54287632	54912368
chr8	56982143	58617857
chr8	61070833	62529167
chr8	66915909	68284091
chr8	69107780	69692220
chr8	71657778	72342222
chr8	75092045	75707955
chr8	77617468	78382532
chr8	80426795	81173205
chr8	81440396	82159604
chr8	85491071	86108929
chr8	87475714	88124286
chr8	92154286	93045714
chr8	95301111	95898889
chr8	101246667	101553333
chr8	101937500	102862500
chr8	108476190	109123810
chr8	113654135	114345865
chr8	116645833	118154167
chr8	119161538	121238462
chr8	123461538	124138462
chr9	4617677	5382323
chr9	5995192	6404808
chr9	11225350	13174650
chr9	15098333	16101667
chr9	17230326	19169674
chr9	21093571	22506429
chr9	23878571	24521429
chr9	27863986	28536014
chr9	32066667	32733333
chr9	33903125	34896875
chr9	37186486	38013514
chr9	41283862	41916138
chr9	47518182	48081818
chr9	48681863	49318137
chr9	50303571	50896429
chr9	53928333	54871667
chr9	56334477	56865523
chr9	61207692	63592308
chr9	67207778	67992222
chr9	69662092	70337908
chr9	71747500	72652500
chr9	74935517	75864483
chr9	76529412	77470588
chr9	79180000	81220000
chr9	83445486	84154514
chr9	85117556	85682444
chr9	86651341	87348659
chr9	89037500	89762500
chr9	91613971	93586029
chr9	95800000	96600000
chr9	97315179	98284821
chr9	98992500	100207500
chr9	105172917	106027083
chr9	106205000	108595000
chr9	111193750	112006250
chr9	116093750	116706250
chr9	120044615	120755385
chr10	891000	1509000
chr10	2675962	3324038
chr10	4077778	4722222
chr10	7905159	8494841
chr10	9375877	10224123
chr10	14581448	15818552
chr10	16637500	17362500
chr10	18510315	19089685
chr10	20700000	21300000
chr10	25802778	26597222
chr10	27180556	28019444
chr10	28165000	28635000
chr10	30769444	31630556
chr10	33625670	34374330
chr10	36362500	37637500
chr10	37968269	39231731
chr10	41850000	42550000
chr10	49012662	49787338
chr10	50275273	50924727
chr10	52850000	53550000
chr10	55095625	55704375
chr10	56545833	57454167
chr10	59485333	60514667
chr10	63674116	64325884
chr10	67867500	68532500
chr10	71828571	73371429
chr10	74007692	74792308
chr10	74885714	75514286
chr10	75977174	78022826
chr10	85248558	85951442
chr10	87876923	88523077
chr10	90170980	90629020
chr10	92195635	93004365
chr10	95550000	96450000
chr10	100023077	100776923
chr10	102524675	103075325
chr10	105085000	105715000
chr10	107420238	108579762
chr10	112018045	112781955
chr10	114217857	115382143
chr10	118005901	119194099
chr10	122431111	123168889
chr10	123926265	124473735
chr10	125087838	126112162
chr11	5374359	6225641
chr11	8423839	9176161
chr11	13215385	14384615
chr11	16489420	17510580
chr11	19444792	20155208
chr11	25207197	27592803
chr11	30156190	30643810
chr11	37270161	37929839
chr11	40275000	40925000
chr11	42645614	43354386
chr11	45678706	46321294
chr11	46746377	47653623
chr11	51707519	52692481
chr11	54598016	55401984
chr11	59247790	59952210
chr11	63484302	64115698
chr11	65915763	67284237
chr11	69787500	70612500
chr11	71243386	71956614
chr11	74550812	75449188
chr11	85661993	86338007
chr11	90590000	91410000
chr11	93997917	95602083
chr11	97186147	97613853
chr11	103216104	105183896
chr11	105949742	106850258
chr11	109690196	110309804
chr11	112171825	113428175
chr11	116915761	117884239
chr12	1471636	2128364
chr12	5166429	6433571
chr12	7861111	8538889
chr12	9666462	10333538
chr12	13807692	15392308
chr12	17097778	18902222
chr12	21434375	22165625
chr12	28443750	29156250
chr12	29786161	30613839
chr12	32626765	33773235
chr12	36596154	37403846
chr12	41043769	41756231
chr12	46081250	46718750
chr12	48143056	49456944
chr12	51895758	53304242
chr12	55648611	56351389
chr12	61851389	62548611
chr12	65851282	66548718
chr12	67508333	68091667
chr12	69405000	70195000
chr12	72733333	74466667
chr12	75628182	76371818
chr12	77162121	78037879
chr12	80271026	80928974
chr12	83479167	84520833
chr12	88203846	88996154
chr12	95413333	96586667
chr12	97276190	98323810
chr12	98723545	100076455
chr12	101050893	102949107
chr12	104722222	105677778
chr12	107237391	107962609
chr12	109461607	110138393
chr12	112939216	113460784
chr12	115110938	116089063
chr13	372269	1227731
chr13	2534375	3065625
chr13	5688068	6711932
chr13	8727778	9672222
chr13	10475000	11125000
chr13	12276224	12923776
chr13	14677206	15322794
chr13	18657047	19342953
chr13	20296794	20903206
chr13	21650000	22350000
chr13	28287166	28912834
chr13	29740278	30259722
chr13	30866667	31533333
chr13	32693939	33306061
chr13	34590476	35809524
chr13	37504167	38495833
chr13	43707143	44292857
chr13	45271111	46328889
chr13	51335119	52664881
chr13	54894386	55505614
chr13	58636111	59363889
chr13	63984000	65216000
chr13	66243636	66956364
chr13	71277778	71922222
chr13	72741667	73658333
chr13	75070850	75729150
chr13	78485176	79114824
chr13	82878889	83521111
chr13	86445238	86754762
chr13	86804167	87195833
chr13	87857923	88542077
chr13	94037500	94762500
chr13	97462946	98137054
chr13	99650000	100350000
chr13	104845455	105554545
chr13	106477778	107522222
chr13	108513725	109086275
chr13	109491373	110108627
chr13	110418519	111581481
chr13	114804444	115595556
chr14	1797083	2602917
chr14	5531429	6468571
chr14	6925294	7474706
chr14	7859167	8540833
chr14	10050505	10749495
chr14	12272619	12927381
chr14	13777451	15422549
chr14	15516346	16083654
chr14	20875568	21924432
chr14	25839683	26560317
chr14	28452381	29147619
chr14	30850909	31549091
chr14	34676538	35323462
chr14	39274333	39925667
chr14	41160000	42040000
chr14	42143750	43856250
chr14	44701944	45298056
chr14	45871354	46528646
chr14	48612594	49387406
chr14	49548806	50051194
chr14	51672222	52327778
chr14	55023810	56176190
chr14	61658824	62341176
chr14	64250833	64949167
chr14	66964583	68235417
chr14	68363889	70436111
chr14	73254514	73945486
chr14	78022727	78777273
chr14	81024760	81775240
chr14	83070000	83730000
chr14	93057917	93742083
chr14	95690278	96309722
chr14	96846000	97954000
chr14	99725385	100274615
chr14	105226786	105973214
chr14	109078646	109721354
chr14	110704762	111295238
chr14	111729076	113070924
chr14	116027696	116772304
chr15	3107430	3692570
chr15	5507353	6092647
chr15	6936458	7463542
chr15	7881944	9318056
chr15	21620588	22379412
chr15	23929293	24870707
chr15	27683333	28316667
chr15	30425000	31175000
chr15	33056875	33743125
chr15	34300000	34900000
chr15	36079870	36720130
chr15	37790000	38610000
chr15	40782143	41617857
chr15	48115528	48684472
chr15	51234909	51965091
chr15	54079278	54720722
chr15	55006944	56193056
chr15	58303984	58896016
chr15	60458445	61141555
chr15	62204167	62995833
chr15	64232035	65367965
chr15	69420606	70179394
chr15	72237833	73762167
chr15	75761538	77038462
chr15	77803595	78596405
chr15	79437500	80162500
chr15	84716591	86083409
chr15	89707692	90292308
chr15	90921429	91478571
chr15	95269231	97530769
chr15	98407917	99192083
chr15	99748947	100251053
chr16	1238961	2361039
chr16	5256319	5943681
chr16	7568333	8431667
chr16	10679545	11320455
chr16	13870652	17998611
chr16	19511765	20888235
chr16	22165000	23435000
chr16	26748346	27651654
chr16	32699145	33300855
chr16	34834314	36365686
chr16	39092929	40107071
chr16	40715556	41684444
chr16	45060490	45739510
chr16	46848077	48351923
chr16	52675855	53324145
chr16	53668421	54331579
chr16	56121861	56678139
chr16	59492024	60107976
chr16	61682051	62317949
chr16	72720202	74079798
chr16	75059104	75740896
chr16	81690077	82309923
chr16	84256250	84943750
chr16	86210962	88189038
chr16	90904792	92295208
chr16	92688684	93311316
chr17	1589231	2810769
chr17	7088736	7711264
chr17	10279273	10920727
chr17	12442105	13157895
chr17	14406191	15193809
chr17	17850000	19350000
chr17	20003408	21596592
chr17	30719139	31280861
chr17	32888245	33511755
chr17	33666234	34333766
chr17	36875877	37524123
chr17	39454963	40145037
chr17	42278610	42921390
chr17	44508611	45091389
chr17	46858824	47541176
chr17	50281081	50918919
chr17	52422556	53977444
chr17	62854286	63945714
chr17	66056347	66743653
chr17	67683056	68316944
chr17	69701786	70298214
chr17	70991979	71808021
chr17	75701071	76698929
chr17	77413333	78186667
chr17	80459581	81140419
chr17	84047727	85552273
chr17	87092460	88107540
chr17	90046218	90753782
chr18	3183036	4016964
chr18	4673864	5326136
chr18	6262500	8137500
chr18	9076739	10523261
chr18	11705000	12295000
chr18	13236364	14363636
chr18	17423482	18576518
chr18	20760000	21640000
chr18	28410965	29189035
chr18	31843640	35612941
chr18	40277576	40922424
chr18	43262542	44337458
chr18	46602115	47397885
chr18	50459441	51140559
chr18	53486296	54113704
chr18	54886555	55513445
chr18	57479978	58120022
chr18	58508333	59091667
chr18	62478125	63121875
chr18	64236806	64963194
chr18	70369643	71230357
chr18	72079412	72720588
chr18	74683529	75316471
chr18	77067500	77732500
chr18	79526471	80073529
chr18	81673476	82326524
chr18	85671875	86328125
chr19	2369348	3230652
chr19	3708929	4291071
chr19	5495622	6104378
chr19	6634118	7765882
chr19	8461638	9138362
chr19	11292236	11907764
chr19	15264405	15935595
chr19	17773182	19026818
chr19	19479305	20120695
chr19	26147917	27052083
chr19	28533036	29866964
chr19	38476923	39123077
chr19	41854194	44145806
chr19	49398379	50601621
chr19	53867256	54532744
chrX	2200446	2999554
chrX	3543333	4056667
chrX	7440455	8159545
chrX	11787500	12612500
chrX	15030682	16169318
chrX	17660000	18740000
chrX	30985000	32215000
chrX	33072727	33727273
chrX	36208333	36991667
chrX	42412500	43187500
chrX	45025000	45775000
chrX	50875000	51525000
chrX	52290556	52909444
chrX	54633333	55366667
chrX	62883929	63516071
chrX	65657143	66342857
chrX	68263462	69336538
chrX	70020779	70779221
chrX	72099242	72700758
chrX	73825000	74575000
chrX	75387500	75812500
chrX	77300000	77900000
chrX	80023810	81176190
chrX	83087500	83712500
chrX	88202083	88997917
chrX	90101190	90698810
chrX	91560000	92040000
chrX	93193333	94006667
chrX	95834286	96565714
chrX	98466667	99133333
chrX	100271429	100928571
chrX	103300000	103900000
chrX	105760000	106640000
chrX	107833333	108166667
chrX	109473214	110126786
chrX	115600000	116000000
chrX	116882500	117917500
chrX	123875000	124525000
chrX	127885000	129315000
chrX	130081250	130718750
chrX	131275000	131925000
chrX	134166667	135833333
chrX	136687500	137312500
chrX	138683611	139316389
chrX	140100000	141100000
chrX	141700000	142300000
chrX	145433333	146566667
chrX	147594286	148405714
chrX	149831250	150568750
chrX	152008421	152791579
chrX	153541667	154858333
chrX	154926667	155073333
chrX	157102976	157697024
chrX	158428571	159171429
chrX	160819643	161580357
chrX	163301786	163898214
