## Supplementary material for "Spatial organization of the 3D genome encodes gene co-expression programs in single cells": Table S2

gene_id	chr	strand	coordinate_left	coordinate_right	gene_name
ENSMUSG00000026662	chr2	+	4884056	4889216	Sephs1
ENSMUSG00000026664	chr2	+	4919079	4929014	Phyh
ENSMUSG00000026669	chr2	-	4991030	4993257	Mcm10
ENSMUSG00000039128	chr2	-	5794664	5798598	Cdc123
ENSMUSG00000025817	chr2	+	5845252	5857420	Nudt5
ENSMUSG00000025782	chr2	-	9916077	9918408	Taf3
ENSMUSG00000025781	chr2	-	10063336	10079859	Atp5c1
ENSMUSG00000037197	chr2	-	11585438	11585990	Rbm17
ENSMUSG00000026727	chr2	-	13218592	13271221	Rsu1
ENSMUSG00000026728	chr2	+	13573926	13574833	Vim
ENSMUSG00000026743	chr2	+	18064840	18065255	Mllt10
ENSMUSG00000026740	chr2	-	18209228	18216902	Dnajc1
ENSMUSG00000051154	chr2	+	18673657	18674397	Commd3
ENSMUSG00000026775	chr2	+	23156527	23160615	Yme1l1
ENSMUSG00000013465	chr2	-	25201153	25203601	Nelfb
ENSMUSG00000026965	chr2	+	25272594	25276371	Anapc2
ENSMUSG00000026956	chr2	-	25361488	25362730	Uap1l1
ENSMUSG00000015092	chr2	+	25557896	25561264	Edf1
ENSMUSG00000036352	chr2	-	25998542	26007920	Ubac1
ENSMUSG00000026927	chr2	-	26383554	26385213	Sdccag3
ENSMUSG00000026926	chr2	+	26389353	26390202	Pmpca
ENSMUSG00000026922	chr2	-	26596117	26603716	Agpat2
ENSMUSG00000014867	chr2	-	26921961	26933383	Surf4
ENSMUSG00000052406	chr2	-	26954427	26955684	Rexo4
ENSMUSG00000026918	chr2	-	27447842	27464116	Brd3
ENSMUSG00000026917	chr2	+	27515156	27520653	Wdr5
ENSMUSG00000026831	chr2	-	28462000	28465852	1700007K13Rik
ENSMUSG00000039826	chr2	-	29779210	29782196	Trub2
ENSMUSG00000026790	chr2	+	29890082	29890990	Odf2
ENSMUSG00000019715	chr2	+	29935427	29938955	Gle1
ENSMUSG00000057738	chr2	+	29965679	29983730	Sptan1
ENSMUSG00000054766	chr2	+	30061753	30069557	Set
ENSMUSG00000039515	chr2	+	30416301	30428402	Ptpa
ENSMUSG00000026857	chr2	+	30807956	30816178	Ntmt1
ENSMUSG00000026849	chr2	-	30961011	30963848	Tor1a
ENSMUSG00000026843	chr2	+	31572791	31584901	Fubp3
ENSMUSG00000001855	chr2	+	31974485	31979956	Nup214
ENSMUSG00000044627	chr2	-	32278815	32282864	Swi5
ENSMUSG00000039195	chr2	-	32377096	32381862	1110008P14Rik
ENSMUSG00000009566	chr2	-	32683301	32685004	Fpgs
ENSMUSG00000035949	chr2	-	34807277	34808663	Fbxw2
ENSMUSG00000026869	chr2	-	34852442	34857691	Psmd5
ENSMUSG00000026878	chr2	-	35182128	35184050	Rab14
ENSMUSG00000026895	chr2	-	36036325	36049406	Ndufa8
ENSMUSG00000026750	chr2	-	38611170	38643920	Psmb7
ENSMUSG00000062997	chr2	-	39001618	39005043	Rpl35
ENSMUSG00000026755	chr2	+	39005347	39015326	Arpc5l
ENSMUSG00000026753	chr2	-	39197496	39200990	Ppp6c
ENSMUSG00000026766	chr2	-	50281165	50289199	Mmadhc
ENSMUSG00000036202	chr2	+	52073071	52077005	Rif1
ENSMUSG00000061136	chr2	-	53139171	53145309	Prpf40a
ENSMUSG00000026827	chr2	+	57265134	57268108	Gpd2
ENSMUSG00000026987	chr2	-	59903184	59912536	Baz2b
ENSMUSG00000026977	chr2	+	60232102	60234393	7-Mar
ENSMUSG00000026970	chr2	-	60753559	60762321	Rbms1
ENSMUSG00000026914	chr2	+	61711741	61720851	Psmd14
ENSMUSG00000005233	chr2	-	69197146	69205130	Spc25
ENSMUSG00000042133	chr2	+	69722544	69723789	Ppig
ENSMUSG00000068882	chr2	+	69861685	69867552	Ssb
ENSMUSG00000051730	chr2	-	69871217	69874050	Mettl5
ENSMUSG00000014959	chr2	+	70662199	70677950	Gorasp2
ENSMUSG00000027018	chr2	+	71408987	71411950	Hat1
ENSMUSG00000055612	chr2	+	72476389	72481860	Cdca7
ENSMUSG00000027108	chr2	-	73093201	73212960	Ola1
ENSMUSG00000027099	chr2	+	74825829	74868814	Mtx2
ENSMUSG00000059005	chr2	+	75659279	75662033	Hnrnpa3
ENSMUSG00000046434	chr2	+	75659317	75665286	Hnrnpa1
ENSMUSG00000015839	chr2	-	75691051	75704489	Nfe2l2
ENSMUSG00000051747	chr2	-	76821130	76826542	Ttn
ENSMUSG00000027011	chr2	+	78868123	78870607	Ube2e3
ENSMUSG00000027002	chr2	-	80506890	80525680	Nckap1
ENSMUSG00000027091	chr2	+	83644536	83653552	Zc3h15
ENSMUSG00000050043	chr2	-	84672340	84678043	Tmx2
ENSMUSG00000027080	chr2	+	84685632	84687499	Med19
ENSMUSG00000027079	chr2	-	84722103	84727242	Clp1
ENSMUSG00000027077	chr2	-	84811175	84822652	Smtnl1
ENSMUSG00000027076	chr2	+	84827383	84830113	Timm10
ENSMUSG00000027067	chr2	+	85037452	85039271	Ssrp1
ENSMUSG00000027282	chr2	+	90847189	90848314	Mtch2
ENSMUSG00000005510	chr2	-	90894633	90898454	Ndufs3
ENSMUSG00000063235	chr2	-	90910993	90917596	Ptpmt1
ENSMUSG00000005506	chr2	+	90940381	90987754	Celf1
ENSMUSG00000002102	chr2	+	91054477	91055553	Psmc3
ENSMUSG00000027255	chr2	+	91265323	91266545	Arfgap2
ENSMUSG00000040549	chr2	+	91526977	91555364	Ckap5
ENSMUSG00000027247	chr2	+	91651497	91654531	Arhgap1
ENSMUSG00000040174	chr2	-	93980628	93981626	Alkbh3
ENSMUSG00000027195	chr2	-	94032688	94066469	Hsd17b12
ENSMUSG00000027193	chr2	-	94427058	94431988	Api5
ENSMUSG00000027163	chr2	+	101886262	101895399	Commd9
ENSMUSG00000010911	chr2	+	103082956	103091790	Apip
ENSMUSG00000027187	chr2	-	103454594	103485125	Cat
ENSMUSG00000027185	chr2	-	103721660	103724429	Nat10
ENSMUSG00000027184	chr2	-	103767811	103771793	Caprin1
ENSMUSG00000027176	chr2	+	104590617	104609429	Cstf3
ENSMUSG00000027170	chr2	-	104999658	105006823	Eif3m
ENSMUSG00000005973	chr2	-	105386928	105395348	Rcn1
ENSMUSG00000027166	chr2	-	105966708	106002008	Dnajc24
ENSMUSG00000027162	chr2	+	109890869	109896738	Lin7c
ENSMUSG00000027160	chr2	+	110028772	110040717	Ccdc34
ENSMUSG00000027131	chr2	-	112363792	112368020	Emc4
ENSMUSG00000009549	chr2	-	118475850	118478883	Srp14
ENSMUSG00000027331	chr2	+	118814276	118830969	Knstrn
ENSMUSG00000027323	chr2	+	119118695	119122262	Rad51
ENSMUSG00000027317	chr2	-	119218139	119229865	Ppp1r14d
ENSMUSG00000027315	chr2	+	119246372	119248902	Spint1
ENSMUSG00000085438	chr2	+	119594296	119600746	1700020I14Rik
ENSMUSG00000027306	chr2	+	119618728	119630505	Nusap1
ENSMUSG00000027304	chr2	+	119675071	119692221	Rtf1
ENSMUSG00000033943	chr2	+	119897231	119917950	Mga
ENSMUSG00000027288	chr2	-	120510338	120512865	Zfp106
ENSMUSG00000027287	chr2	+	120567722	120584975	Snap23
ENSMUSG00000027285	chr2	+	120609382	120619906	Haus2
ENSMUSG00000027263	chr2	+	121171245	121175918	Tubgcp4
ENSMUSG00000027248	chr2	+	121413882	121424601	Pdia3
ENSMUSG00000060802	chr2	+	122147685	122153083	B2m
ENSMUSG00000033213	chr2	+	122636985	122640729	AA467197
ENSMUSG00000027203	chr2	+	125247899	125249028	Dut
ENSMUSG00000027206	chr2	-	125842721	125858996	Cops2
ENSMUSG00000027363	chr2	+	126707327	126759248	Usp8
ENSMUSG00000027365	chr2	-	126791583	126795536	Trpm7
ENSMUSG00000034906	chr2	-	127103826	127114670	Ncaph
ENSMUSG00000027374	chr2	+	127590440	127595695	Mrps5
ENSMUSG00000027379	chr2	-	127804503	127805266	Bub1
ENSMUSG00000037938	chr2	+	129129849	129133480	Chchd5
ENSMUSG00000048327	chr2	-	129268209	129297212	Ckap2l
ENSMUSG00000027404	chr2	-	130171413	130179303	Snrpb
ENSMUSG00000027406	chr2	-	130283662	130284415	Idh3b
ENSMUSG00000074797	chr2	+	130667825	130672103	Itpa
ENSMUSG00000027327	chr2	-	131146324	131149028	1700037H04Rik
ENSMUSG00000027342	chr2	-	132249161	132250170	Pcna
ENSMUSG00000037376	chr2	-	132804206	132810635	Trmt6
ENSMUSG00000027274	chr2	-	136881218	136891154	Mkks
ENSMUSG00000045624	chr2	-	140148809	140155305	Esf1
ENSMUSG00000008333	chr2	+	143063060	143065734	Snrpb2
ENSMUSG00000015932	chr2	+	143915319	143943324	Dstn
ENSMUSG00000027422	chr2	-	143948127	143949736	Rrbp1
ENSMUSG00000027423	chr2	-	144251115	144252677	Snx5
ENSMUSG00000027424	chr2	+	144270662	144280516	Mgme1
ENSMUSG00000027429	chr2	+	144556280	144559396	Sec23b
ENSMUSG00000002728	chr2	+	145903293	145910404	Naa20
ENSMUSG00000001767	chr2	-	145930391	145931391	Crnkl1
ENSMUSG00000027433	chr2	+	147029551	147038287	Xrn2
ENSMUSG00000036992	chr2	+	148672600	148676027	Nxt1
ENSMUSG00000027447	chr2	-	148872471	148875451	Cst3
ENSMUSG00000032046	chr2	-	150833115	150839722	Abhd12
ENSMUSG00000027455	chr2	+	151494289	151501237	Nsfl1c
ENSMUSG00000032966	chr2	+	151542593	151544677	Fkbp1a
ENSMUSG00000032869	chr2	-	151716061	151720995	Psmf1
ENSMUSG00000074698	chr2	+	152226912	152252842	Csnk2a1
ENSMUSG00000027466	chr2	-	152316333	152322997	Rbck1
ENSMUSG00000027469	chr2	+	152848081	152854949	Tpx2
ENSMUSG00000027472	chr2	-	153009469	153012490	Pdrg1
ENSMUSG00000056941	chr2	-	153618833	153632731	Commd7
ENSMUSG00000027479	chr2	+	153745392	153756080	Mapre1
ENSMUSG00000027487	chr2	-	154350521	154354344	Cdk5rap1
ENSMUSG00000074656	chr2	-	154871417	154892782	Eif2s2
ENSMUSG00000027597	chr2	-	155065659	155074447	Ahcy
ENSMUSG00000047459	chr2	+	155236810	155250080	Dynlrb1
ENSMUSG00000027613	chr2	-	155819836	155822480	Eif6
ENSMUSG00000005881	chr2	+	156008222	156011233	Ergic3
ENSMUSG00000027618	chr2	-	156078928	156127092	Nfs1
ENSMUSG00000027620	chr2	-	156149235	156164923	Rbm39
ENSMUSG00000038116	chr2	+	156196753	156223992	Phf20
ENSMUSG00000061689	chr2	+	156720571	156749091	Dlgap4
ENSMUSG00000027637	chr2	+	156863144	156866987	1110008F13Rik
ENSMUSG00000027642	chr2	+	157279016	157289561	Rpn2
ENSMUSG00000027649	chr2	+	157788414	157806732	Ctnnbl1
ENSMUSG00000070544	chr2	+	160645979	160650107	Top1
ENSMUSG00000057133	chr2	-	160959942	160961521	Chd6
ENSMUSG00000017858	chr2	+	163017518	163023541	Ift52
ENSMUSG00000017861	chr2	+	163059348	163064474	Mybl2
ENSMUSG00000035399	chr2	-	163406585	163411665	Oser1
ENSMUSG00000035268	chr2	+	163658457	163721198	Pkig
ENSMUSG00000018326	chr2	+	163995502	164015283	Ywhab
ENSMUSG00000018322	chr2	-	164053539	164065715	Tomm34
ENSMUSG00000017009	chr2	-	164424246	164443186	Sdc4
ENSMUSG00000045503	chr2	+	164456963	164460936	Sys1
ENSMUSG00000017723	chr2	+	164562412	164563550	Wfdc2
ENSMUSG00000001403	chr2	+	164769897	164772907	Ube2c
ENSMUSG00000017760	chr2	+	164832886	164833759	Ctsa
ENSMUSG00000039671	chr2	-	165845743	165852122	Zmynd8
ENSMUSG00000002718	chr2	+	166927564	166932403	Cse1l
ENSMUSG00000017999	chr2	+	167015309	167025813	Ddx27
ENSMUSG00000006418	chr2	+	167503445	167516164	Rnf114
ENSMUSG00000027540	chr2	+	167932394	167963687	Ptpn1
ENSMUSG00000027547	chr2	-	168754914	168755943	Sall4
ENSMUSG00000027551	chr2	-	168906841	168912633	Zfp64
ENSMUSG00000052033	chr2	+	170514889	170516633	Pfdn4
ENSMUSG00000027496	chr2	-	172357165	172363131	Aurka
ENSMUSG00000027498	chr2	+	172370680	172376070	Cstf1
ENSMUSG00000027502	chr2	+	172440601	172466654	Rtfdc1
ENSMUSG00000027509	chr2	+	173006643	173009444	Rae1
ENSMUSG00000027523	chr2	+	174284319	174296895	Gnas
ENSMUSG00000016253	chr2	+	174415879	174422672	Nelfcd
ENSMUSG00000016256	chr2	-	174427492	174439039	Ctsz
ENSMUSG00000016252	chr2	-	174461074	174464049	Atp5e
ENSMUSG00000016257	chr2	-	174469171	174472891	Prelid3b
ENSMUSG00000027566	chr2	-	180036818	180037488	Psma7
ENSMUSG00000038914	chr2	-	180668289	180675955	Dido1
ENSMUSG00000027573	chr2	+	180711686	180714739	Gid8
ENSMUSG00000027575	chr2	+	180967278	180972929	Arfgap1
ENSMUSG00000038671	chr2	-	181357884	181360140	Arfrp1
ENSMUSG00000000827	chr2	+	181497228	181502554	Tpd52l2
ENSMUSG00000000826	chr2	+	181520811	181548772	Dnajc5
ENSMUSG00000002455	chr2	+	181591867	181616076	Prpf6
ENSMUSG00000002458	chr2	-	181688418	181689500	Rgs19
ENSMUSG00000038628	chr2	+	181864359	181866209	Polr3k
